# High Enzyme Promiscuity in Lignin Degradation Mechanisms in *Rhodopseudomonas palustris* CGA009

**DOI:** 10.1101/2025.02.15.638337

**Authors:** Mark Kathol, Niaz Bahar Chowdhury, Cheryl Immethun, Adil Alsiyabi, Dianna Morris, Michael J. Naldrett, Rajib Saha

## Abstract

Lignin is a universal waste product of the agricultural industry and is currently seen as a potential feedstock for more sustainable manufacturing. While it is the second most abundant biopolymer in the world, most of it is currently burned as it is a very recalcitrant material. Many recent studies, however, have demonstrated the viability of biocatalysis to improve the value of this feedstock and convert it into more useful chemicals, such as polyhydroxybutyrate, and clean fuels like hydrogen and n-butanol. *Rhodopseudomonas palustris* is a gram-negative bacterium which demonstrates a plethora of desirable metabolic capabilities, including aromatic catabolism useful for lignin degradation. This study uses a multi-omics approach, including the first usage of CRISPRi in *R. palustris*, to investigate the lignin consumption mechanisms of *R. palustris*, the essentiality of redox homeostasis to lignin consumption, elucidate a potential lignin catabolic superpathway, and enable more economically viable sustainable lignin valorization processes.
