## Supplementary Data 1 for "High Enzyme Promiscuity in Lignin Degradation Mechanisms in *Rhodopseudomonas palustris* CGA009"

### Sheet: Growth Curves
Anaerobic																														Aerobic
10mM Acetate																														Acetate Model
Elapsed time (hrs)	Average OD660	Std dev	Logistics model	Square Error	Amax	mu	lag(hours)																							lag	mu	Amax	Amin	Time	Average	STDev	Model	Error^2
0	0.2	0.001	0.2171	0.00029241	0.87	0.017	16.1819																							6.55495	0.0237043	0.588756	0.1945	0	0.1945	0.0135	0.205229	0.00304291
21	0.297	0.0377	0.32113	0.000582236																														4	0.219165	0.024675	0.221394	0.000103403
27.25	0.413	0.0368	0.396891	0.000259489																														8	0.27054	0.01877	0.257887	0.00218752
31.5	0.467	0.0189	0.461616	2.89871e-05																														12	0.33382	0.00566	0.326152	0.000527618
37.25	0.56	0.1144	0.55812	3.5328e-06																														16	0.395705	0.012195	0.418225	0.00323899
43.75	0.7	0.0909	0.66199	0.0014448																														20	0.49127	0.01661	0.499823	0.000303133
55.25	0.703	0.1228	0.787647	0.00716519																														24	0.589685	0.000475	0.549268	0.00469764
61.75	0.77	0.0849	0.824736	0.00299604																														28	0.598525	0.002665	0.572671	0.0018659		Oxygen	Carbon Substrate	Acetate	p-coumarate	p-Coumaryl Alcohol	Coniferyl Alcohol	Sodium Ferulate	Sinapyl Alcohol	Kraft Lignin
67.25	0.793	0.1021	0.843328	0.00253288																														32	0.58577	0.0027	0.58245	3.21159e-05		O2-	Growth Rate	0.017	0.047	0.0147	0.05	0.0252	0.03	0.0112
73.75	0.837	0.1778	0.85594	0.000358721																														36	0.58301	0.0049	0.586322	3.2278e-05			Max OD660	0.87	2.17	1.82	3.22	1.14	1.93	1.5
115	0.863	0.0478	0.869782	4.59928e-05																														40	0.581315	0.001005	0.587822	0.00012531			Sole Substrate Growth?	✓	✓	X	X	X	X	X
				0.0157103																														44	0.581605	0.002945	0.588399	0.000136442
				0.0314205																										Ac+SF model										O2+	Growth Rate	0.0237	0.0346	0.0445	0.033	0.0354	0.041	0.071
																														lag	mu	Amax	Amin	Time	Average	STDEV.p	model	error^2			Max OD660	0.62	1.03	0.71	1	0.79	0.77	0.71
1mM pC																														10.9389	0.0354251	1.09628	0.264667	0	0.264667	0.0151731	0.28176	0.00417114			Sole Substrate Growth?	✓	✓	X	X	X	X	X
Elapsed time (hrs)	Average OD660	Std dev	Logistics Model	Square Error	Amax	mu	lag(hours)																											4	0.27577	0.014951	0.297795	0.00637853
0	0.2	0	0.213122	0.000172176	2.1	0.047	30																									0.831611		8	0.30846	0.0277556	0.327706	0.00389315
24	0.293333	0.0368179	0.332137	0.00150576																														12	0.380447	0.032177	0.380701	4.48556e-07
29.25	0.533333	0.109646	0.412095	0.0146988																													0.831611	16	0.507827	0.0340073	0.466545	0.00660809
39.75	0.67	0.110454	0.697924	0.000779722																														20	0.645333	0.0438529	0.587266	0.00809635
51	1.13333	0.175182	1.18698	0.0028781																														24	0.729943	0.0446346	0.727159	1.45493e-05
63.75	1.68	0.0909212	1.70557	0.000653642																														28	0.804617	0.0579011	0.857109	0.00425604
75.25	2.37	0.094163	1.95283	0.174034																														32	0.879457	0.0704182	0.955258	0.00742895		Oxygen	Carbon Substrate	Acetate	p-coumarate	p-Coumaryl Alcohol	Coniferyl Alcohol	Sodium Ferulate	Sinapyl Alcohol	Kraft Lignin	Kraft Lignin
86.75	2.00333	0.077603	2.05021	0.00219753																														36	0.968877	0.0893186	1.01842	0.00261504		O2-	Growth Rate	0.017	0.047	0.0147	0.05	0.0252	0.03	0.0112	0.0112
99.25	2.04	0.128323	2.08527	0.00204959																														40	1.06687	0.110426	1.05499	0.000124073			Max OD660	0.87	2.17	1.82	3.22	1.14	1.93	1.5	1.5
				0.19897																														44	1.10402	0.0574541	1.07487	0.000697488			Sole Substrate Growth?	✓	✓	X	X	X	X	X	X
																																		48	1.0992	0.0665626	1.08531	0.000159663
1mM CA + 10mM Acetate																																		52	1.11043	0.0683579	1.09069	0.000316055		O2+	Growth Rate	0.0237	0.0346	0.0445	0.033	0.0354	0.041	0.071	0.071
Elapsed time (hrs)	Average OD660	Std dev	Logistics Model	Square Error	Amax	mu	lag(hours)																											56	1.10892	0.0666608	1.09344	0.000194798			Max OD660	0.62	1.03	0.71	1	0.79	0.77	0.71	0.71
0	0.2	0	0.214414	0.000207771	3.2	0.05	50																											60	1.11349	0.0683105	1.09484	0.000280598			Sole Substrate Growth?	✓	✓	X	X	X	X	X	X
47	0.506667	0.0449691	0.499251	5.49852e-05																																	total error	0.0460117
56.75	0.74	0.0374166	0.725259	0.000217303
70	1.17333	0.0329983	1.21773	0.00197114
81.5	1.62333	0.151731	1.77494	0.0229838
97.5	2.76917	0.199727	2.48763	0.0792652																										p-Coumarate model
119	2.83667	0.194399	2.99258	0.0243104																										lag	mu	Amax	Amin	Time	Average	stdev.p	Model	error^2
128.5	3.22333	0.0541346	3.08621	0.0188032																										12.7172	0.0346112	0.80479	0.175	0	0.27	0.0359753	0.289733	0.0299941
149.5	3.2	0.0294392	3.17111	0.000834404																														4	0.287597	0.0441032	0.313079	0.0308931
162.5	3.26	0.0326599	3.18779	0.00521434																														8	0.397123	0.0279937	0.360665	0.0368549
173	3.19	0.0697615	3.19392	1.53981e-05																														12	0.53236	0.0322259	0.447791	0.0320138
				0.153878																														16	0.640017	0.0322836	0.57991	0.0346963
																																		20	0.730343	0.0315518	0.732325	0.0357909
3g/L KL + 10mM Acetate																																		24	0.811807	0.0378805	0.861346	0.0374362
Elapsed time (hrs)	Average OD660	Std dev	Logistics Model	Square Error	Amax	mu	lag(hours)																											28	0.906273	0.040078	0.944902	0.0397203
0	0.2	0.001	0.214837	0.000220127	1.5	0.01	80																											32	1.00662	0.0431638	0.990037	0.0488517
24	0.2	0.001	0.230666	0.000940433																														36	1.03958	0.0667097	1.01205	0.0505311
48	0.237	0.0374	0.262563	0.000653492																														40	1.03247	0.0748219	1.02226	0.0486071
72	0.383	0.0205	0.324386	0.00343557					Legend	Substrate																								44	1.03018	0.075682	1.02687	0.0484983
100	0.48	0.0125	0.460349	0.000386146					Ac	Sodium Acetate																								48	1.02759	0.0716184	1.02894	0.0488276
120	0.68	0.0125	0.611639	0.0046732					pC	Sodium p-Coumarate																								52	1.02763	0.0746579	1.02986	0.0490484
144	1.08	0.0236	0.840001	0.0575996					pCA	p-Coumaryl Alcohol																								56	1.02817	0.0717234	1.03027	0.0498048
168	1.1	0.0818	1.07086	0.000849235					SF	Sodium Ferulate																								60	1.02622	0.0724941	1.03045	0.0514185
219	1.34	0.0838	1.37903	0.0015235					CA	Coniferyl Alcohol
287.5	1.44	0.1266	1.48399	0.00193526					SA	Sinapyl Alcohol
311	1.47	0.0896	1.49218	0.000492053					Kl	Kraft Lignin
1mM SA + 10mM Acetate
Elapsed time (hrs)	Average OD660	Std dev	Logistics model	Square Error	Amax	mu	lag(hours)
0	0.399433	0.0195945	0.241399	0.0249747	1.92902	0.0302412	61.1963
24	0.238535	0.00435334	0.254362	0.000250507
48	0.296538	0.012246	0.323073	0.000704059
72	0.52808	0.0313136	0.621802	0.00878383
96	1.42436	0.241549	1.28698	0.0188712																										pCA+Ac modeling
120	1.65141	0.22052	1.76157	0.0121356																										lag	mu	Amax	Amin	Hours	AverageAC+pCA	STDEV Ac+pCA	model	error^2
144	1.66086	0.208606	1.8963	0.0554314																										1.97205	0.044457	0.668919	0.2	0	0.2	2.77556e-17	0.228233	0.0199269
168	1.8481	0.112629	1.92305	0.00561768																														4	0.357263	0.00986382	0.305984	0.0206022
192	2.00475	0.0866419	1.92795	0.00589801																														8	0.45179	0.025412	0.467758	0.00124922
216	1.88508	0.110818	1.92883	0.00191428																														12	0.568937	0.033265	0.602568	0.00349422
240	1.92902	0.12114	1.92899	1.20231e-09																														16	0.670143	0.0261773	0.652555	0.000688841
264	1.87775	0.102279	1.92902	0.00262796																														20	0.67042	0.00929064	0.665228	5.99658e-05
288	1.94462	0.145176	1.92902	0.000243195																														24	0.67481	0.0194338	0.668104	9.87454e-05
			Total Error	0.112478																														28	0.672017	0.0179718	0.66874	2.37731e-05
																																		32	0.676513	0.0162981	0.66888	0.000127322
1SF + 10mM Acetate																																		36	0.659457	0.0219609	0.66891	0.000205512
Elapsed time (hrs)	Average OD660	Std dev	Logistics model	Square Error	Amax	mu	lag(hours)																											40	0.677003	0.0225686	0.668917	0.000142661
0	0.2	0	0.240474	0.00163813	1.17	0.025	11																											44	0.668107	0.0159145	0.668919	1.47699e-06
12	0.253	0.012472	0.326545	0.00540889																														48	0.673447	0.0194565	0.668919	4.52014e-05
21.5	0.5	0.040825	0.476898	0.000533682																														52	0.6707	0.023965	0.668919	7.05116e-06
32.5	0.73	0.03559	0.737296	5.32302e-05																														56	0.67481	0.0244102	0.668919	7.62096e-05
40	0.78	0.028284	0.907156	0.0161687																														60	0.665673	0.0221458	0.668919	2.37737e-05
46	1.23	0.044969	1.00817	0.0492073
58	1.093	0.030912	1.11673	0.000562925
70	1.19	0.008165	1.15391	0.00130237																										Acetate + Coniferyl Alcohol Model
82	1.16	0.043205	1.16528	2.78277e-05																										lag	mu	Amax	Amin	Time	Average	stdev.p	Model	error^2
																														12.9705	0.0330281	1.21354	0.230667	0	0.230667	0.0214528	0.253396	0.00970993
1mM p-Coumaryl Alcohol + 10mM Acetate																																		4	0.25246	0.0228774	0.268949	0.00426599
Elapsed time (hrs)	Average OD660	Std dev	Logistics model	Square Error	Amax	mu	lag(hours)																											8	0.306827	0.0307371	0.294438	0.00163035
0	0.33694	0.0368406	0.208966	0.0163774	1.82849	0.0147088	84.2383																											12	0.373123	0.0286499	0.335021	0.0104277
24	0.198488	0.0221537	0.223187	0.000610031																														16	0.401897	0.0215369	0.396765	0.00016303
48	0.303036	0.145263	0.256022	0.00221033																														20	0.481667	0.0338786	0.484486	3.42603e-05
72	0.247631	0.0205511	0.328961	0.00661446																														24	0.59044	0.0521468	0.597715	0.000151833
96	0.532805	0.107459	0.477935	0.00301069																														28	0.70887	0.0459051	0.727064	0.000658785
120	0.782539	0.119216	0.736034	0.00216275																														32	0.8246	0.0536985	0.85573	0.00142516
144	1.03381	0.239534	1.07738	0.00189869																														36	0.957867	0.0557903	0.96725	9.59531e-05
168	1.31272	0.158508	1.39757	0.00720006																														40	1.08311	0.056996	1.05294	0.00077562
192	1.73186	0.10312	1.6145	0.013772																														44	1.18192	0.0291085	1.11289	0.00341076
216	1.73883	0.102487	1.7311	5.97527e-05																														48	1.18805	0.0189056	1.15214	0.000913603
240	1.79022	0.0495926	1.78607	1.72106e-05																														52	1.18881	0.0192621	1.17672	0.000103521
264	1.81514	0.0497878	1.81038	2.26934e-05																														56	1.19248	0.017372	1.19169	4.40283e-07
288	1.82849	0.020215	1.82083	5.87675e-05																														60	1.19626	0.0175913	1.20066	1.35092e-05
			Total Error	0.0376375
																														Diauxic Acetate + Sinapyl Alcohol Model
																														Lag period 1	Lag period 2	Growth period rate 1	Growth period rate 2	growth contribution 1	growth contribution 2
																														t1a	t1b	t2a	t2b	Xa	Xb	Average Ac+SA	STDEV Ac+SA	model	time	error^2
																														13.8473	1.89879e+11	8.58586	1.69409	0.484573	0.0337436	0.2	2.77556e-17	0.2	0	1.92593e-32
																																		0.4		0.354727	0.0372742	0.338392	4	0.00212042
																																				0.42859	0.0340854	0.455372	8	0.00390484
																																				0.526753	0.0417371	0.539706	12	0.000604674
																																				0.642347	0.032107	0.595109	16	0.00540801
																																				0.644357	0.0332205	0.629812	20	0.000509527
																																				0.648967	0.0373473	0.651103	24	1.08351e-05
																																				0.652533	0.030639	0.664139	28	0.000316349
																																				0.664743	0.03474	0.672851	32	0.000148748
																																				0.681637	0.0327643	0.684998	36	2.43218e-05
																																				0.71009	0.0318656	0.706449	40	2.62963e-05
																																				0.722687	0.0322867	0.71458	44	0.00012582
																																				0.726883	0.0335174	0.716391	48	0.000208358
																																				0.72688	0.0393784	0.717152	52	0.000179124
																																				0.72608	0.0298354	0.717592	56	0.000136646
																																				0.718583	0.0349837	0.717864	60	1.00118e-06
																														Acetate + Kraft Lignin Model
																														lag	mu	Amax	Amin	Time	Average	stdev.p	Model	error^2
																														6.49157	0.0506279	0.706368	0.2	0	0.3	0.001	0.302153	4.6357e-06
																																		4	0.305	0.0124722	0.315291	0.000105896
																																		8	0.397634	0.074087	0.390619	4.92032e-05
																																		12	0.569673	0.077603	0.575562	3.46784e-05
																																		16	0.69	0.0326599	0.681685	6.91424e-05
																																		20	0.7	0.0555778	0.702819	7.94548e-06
																																		24	0.71	0.0571548	0.70588	1.69708e-05
																																		28	0.7	0.0989949	0.706301	3.97045e-05

### Sheet: CrisprI Growth
p-Coumarate Anaerobic																WT RP Reference Curve
	Time (hours)	0	18	30	42	54	66	78	90	162							0	24	29.25	39.75	51	63.75	75.25	86.75	99.25
RPA0650	1-1	0.2	0.1	0.08	0.09	0.09	0.21	0.37	0.27	0.19						Average	0.2	0.293333	0.533333	0.67	1.13333	1.68	2.37	2.00333	2.04
	1-2	0.2	0.09	0.09	0.11	0.11	0.21	0.5	0.21	0.2						STDev.p	0	0.0368179	0.109646	0.110454	0.175182	0.0909212	0.094163	0.077603	0.128323
	1-3	0.2	0.09	0.09	0.1	0.1	0.21	0.47	0.37	0.23
Average		0.2	0.0933333	0.0866667	0.1	0.1	0.21	0.446667	0.283333	0.206667
Stdev.p		2.77556e-17	0.00471405	0.00471405	0.00816497	0.00816497	0	0.0555778	0.0659966	0.0169967
RPA1206	2-1	0.2	0.15	0.18	0.15	0.23	0.26	0.3	0.32	0.66
	2-2	0.2	0.2	0.17	0.2	0.23	0.32	0.38	0.47	0.66
	2-3	0.2	0.15	0.16	0.16	0.1	0.27	0.4	0.51	0.57
Average		0.2	0.166667	0.17	0.17	0.186667	0.283333	0.36	0.433333	0.63
Stdev.p		2.77556e-17	0.0235702	0.00816497	0.0216025	0.0612826	0.0262467	0.0432049	0.0817856	0.0424264
RPA1580	3-1	0.2	0.16	0.19	0.28	0.24	0.44	0.46	0.62	0.65
	3-2	0.2	0.19	0.2	0.27	0.32	0.4	0.41	0.57	0.69
	3-3	0.2	0.19	0.18	0.3	0.27	0.46	0.32	0.43	0.65
Average		0.2	0.18	0.19	0.283333	0.276667	0.433333	0.396667	0.54	0.663333
Stdev.p		2.77556e-17	0.0141421	0.00816497	0.0124722	0.0329983	0.0249444	0.0579272	0.0804156	0.0188562
RPA1786	4-1	0.2	0.14	0.18	0.28	0.38	0.34	0.58	1.03	1.75
	4-2	0.2	0.16	0.19	0.41	0.42	0.42	0.68	1.02	1.65
	4-3	0.2	0.15	0.23	0.38	0.44	0.56	0.95	1.35	1.69
Average		0.2	0.15	0.2	0.356667	0.413333	0.44	0.736667	1.13333	1.69667
Stdev.p		2.77556e-17	0.00816497	0.0216025	0.0555778	0.0249444	0.0909212	0.156276	0.153261	0.0410961
RPA1787	5-1	0.2	0.28	0.36	0.66	0.79	0.92	1.14	1.95	1.96
	5-2	0.2	0.3	0.42	0.65	0.8	0.99	1.17	1.66	2.54
	5-3	0.2	0.31	0.42	0.58	0.89	0.9	1.19	1.62	1.87
Average		0.2	0.296667	0.4	0.63	0.826667	0.936667	1.16667	1.74333	2.12333
Stdev.p		2.77556e-17	0.0124722	0.0282843	0.0355903	0.0449691	0.0385861	0.020548	0.147045	0.29691
RPA3701	6-1	0.2	0.15	0.2	0.26	0.32	0.49	0.59	0.59	0.57
	6-2	0.2	0.18	0.22	0.41	0.41	0.5	0.46	0.5	0.63
	6-3	0.2	0.15	0.24	0.25	0.35	0.39	0.4	0.58	0.63
Average		0.2	0.16	0.22	0.306667	0.36	0.46	0.483333	0.556667	0.61							P values									Reductions
Stdev.p		2.77556e-17	0.0141421	0.0163299	0.0731817	0.0374166	0.0496655	0.0793025	0.0402768	0.0282843								18	30	42	54	66	78	90	162	Max OD Reduction	Growth Rate reduction
RPA3717	7-1	0.2	0.2	0.28	0.45	0.53	0.45	0.75	1.3	1.44							RPA0650	7.3661e-05	0.00109933	0.00047617	9.36574e-06	0.0200638	0.000468429	1.0716e-05	1.89289e-06	0.101307
	7-2	0.2	0.18	0.21	0.28	0.47	0.69	0.83	1.14	1.45							RPA1206	0.0166259	0.000968702	6.28373e-05	0.00187354	0.0217604	0.000195771	2.63089e-05	5.59084e-06	0.308824
	7-3	0.2	0.18	0.2	0.27	0.42	0.66	0.62	1.17	1.46							RPA1580	0.00348058	0.00118916	0.000624316	0.000151584	0.0308821	0.000490044	3.13237e-05	2.4764e-06	0.325163
Average		0.2	0.186667	0.23	0.333333	0.473333	0.6	0.733333	1.20333	1.45							RPA1786	0.000124726	0.000384108	0.0145207	4.76585e-05	0.0196948	0.00743514	0.00408992	0.000251514	0.831699
Stdev.p		2.77556e-17	0.00942809	0.0355903	0.0825967	0.0449691	0.106771	0.0865384	0.0694422	0.00816497							RPA1787	0.0745884	0.255092	0.305797	0.0473375	0.186839	2.84689e-05	0.0368036	0.720379	1.04085
RPA4696	8-1	0.2	0.25	0.32	0.6	1.03	1.12	1.28	1.82	1.88							RPA3701	0.00187135	0.000428996	0.0218242	0.000451592	0.0289566	0.00119769	6.54557e-05	6.46409e-07	0.29902
	8-2	0.2	0.22	0.41	0.67	0.83	0.92	1.52	1.82	2.85							RPA3717	0.000770484	0.00483982	0.037654	0.00184285	0.0321513	0.00211439	0.000160408	0.000336269	0.710784
	8-3	0.2	0.21	0.32	0.58	0.72	0.98	1.07	1.53	2.3							RPA4696	0.0504121	0.0909368	0.518576	0.426086	0.278075	0.0319283	0.0262023	0.682092	1.14869
Average		0.2	0.226667	0.35	0.616667	0.86	1.00667	1.29	1.72333	2.34333							RPA4308	0.173023	0.00453847	0.0245895	0.0071261	0.0334698	0.000887051	0.00380922	2.10127e-06	0.493464
Stdev.p		2.77556e-17	0.0169967	0.0424264	0.0385861	0.128323	0.0837987	0.183848	0.136707	0.397185
RPA4308	9-1	0.2	0.27	0.27	0.5	0.49	0.47	0.79	0.69	1
	9-2	0.2	0.23	0.3	0.47	0.57	0.68	0.66	0.56	1.04
	9-3	0.2	0.23	0.33	0.4	0.63	0.6	0.66	1	0.98
Average		0.2	0.243333	0.3	0.456667	0.563333	0.583333	0.703333	0.75	1.00667
Stdev.p		2.77556e-17	0.0188562	0.0244949	0.0418994	0.0573488	0.0865384	0.0612826	0.184572	0.0249444
RPA4703	10-1
	10-2
	10-3
Average		#DIV/0!	#DIV/0!	#DIV/0!	#DIV/0!	#DIV/0!	#DIV/0!	#DIV/0!	#DIV/0!	#DIV/0!
Stdev.p		#DIV/0!	#DIV/0!	#DIV/0!	#DIV/0!	#DIV/0!	#DIV/0!	#DIV/0!	#DIV/0!	#DIV/0!
Blank Cassette	B-1	0.2	0.26	0.41	0.56	0.97	1.06	1.99	2.12	2.2
	B-2	0.2	0.27	0.43	0.62	0.93	1.09	1.99	2.27	2.18
	B-3	0.2	0.28	0.46	0.6	0.95	1.51	2.01	2.12	2.25
Average		0.2	0.27	0.433333	0.593333	0.95	1.22	1.99667	2.17	2.21
Stdev.p		2.77556e-17	0.00816497	0.020548	0.0249444	0.0163299	0.205426	0.00942809	0.0707107	0.0294392
Coniferyl Alcohol Growth
Blank	1	0.2	0.19	0.13	0.23	0.34	0.36	0.58	1.11	2.76
	2	0.2	0.13	0.14	0.2	0.28	0.39	0.55	1.08	2.68
	3	0.2	0.14	0.12	0.22	0.33	0.44	0.56	1	2.83															P-values
Average		0.2	0.153333	0.13	0.216667	0.316667	0.396667	0.563333	1.06333	2.75667													RPA1786	1	0.405359	0.0196198	0.141184	0.0031253	0.00576089	0.00333263	0.000194027	0.00218998	0.370012
stdev.p		2.77556e-17	0.0262467	0.00816497	0.0124722	0.0262467	0.0329983	0.0124722	0.046428	0.0612826													RPA4696	1	0.661346	0.0400537	0.208701	0.0179465	0.1586	0.00200677	0.000427486	0.000264195	0.295042
RPA1786	1	0.2	0.17	0.09	0.2	0.18	0.2	0.14	0.2	1.68
	2	0.2	0.16	0.07	0.13	0.16	0.22	0.14	0.25	1.91
	3	0.2	0.19	0.05	0.18	0.12	0.25	0.23	0.2	1.62
Average		0.2	0.173333	0.07	0.17	0.153333	0.223333	0.17	0.216667	1.73667
stdev.p		2.77556e-17	0.0124722	0.0163299	0.0294392	0.0249444	0.020548	0.0424264	0.0235702	0.124989
RPA4696	1	0.2	0.15	0.15	0.17	0.18	0.36	0.2	0.51	1.91
	2	0.2	0.18	0.15	0.17	0.18	0.36	0.11	0.58	2.04
	3	0.2	0.16	0.17	0.22	0.18	0.27	0.17	0.62	1.88
Average		0.2	0.163333	0.156667	0.186667	0.18	0.33	0.16	0.57	1.94333
stdev.p		2.77556e-17	0.0124722	0.00942809	0.0235702	2.77556e-17	0.0424264	0.0374166	0.0454606	0.0694422
Acetate Growth
Blank	1	0.2	0.18	0.2	0.47	0.85	0.86	1.05	0.94	0.93
	2	0.2	0.18	0.23	0.32	0.74	0.86	0.81	0.84	0.92
	3	0.2	0.2	0.21	0.45	0.73	0.93	0.93	0.82	0.95
Average		0.2	0.186667	0.213333	0.413333	0.773333	0.883333	0.93	0.866667	0.933333
stdev.p		2.77556e-17	0.00942809	0.0124722	0.0664998	0.054365	0.0329983	0.0979796	0.0524934	0.0124722
RPA1786	1	0.2	0.25	0.4	0.71	0.89	0.8	0.71	0.8	0.75
	2	0.2	0.29	0.52	0.69	0.87	0.9	0.92	0.68	0.75
	3	0.2	0.32	0.46	0.6	0.89	0.86	0.78	0.79	0.76
Average		0.2	0.286667	0.46	0.666667	0.883333	0.853333	0.803333	0.756667	0.753333
stdev.p		2.77556e-17	0.0286744	0.0489898	0.0478423	0.00942809	0.0410961	0.0873053	0.054365	0.00471405
RPA4696	1	0.2	0.16	0.19	0.21	0.31	0.36	0.57	0.81	0.87
	2	0.2	0.18	0.18	0.2	0.3	0.3	0.71	0.81	0.83
	3	0.2	0.16	0.2	0.17	0.3	0.45	0.67	0.65	0.86
Average		0.2	0.166667	0.19	0.193333	0.303333	0.37	0.65	0.756667	0.853333
stdev.p		2.77556e-17	0.00942809	0.00816497	0.0169967	0.00471405	0.0616441	0.0588784	0.0754247	0.0169967
p-Coumaryl Alcohol
Blank	1
	2
	3
Average
stdev.p
RPA1786	1
	2
	3
Average
stdev.p
RPA4696	1
	2
	3
Average
stdev.p
Sinapyl Alcohol
Blank	1
	2
	3
Average
stdev.p
RPA1786	1
	2
	3
Average
stdev.p
RPA4696	1
	2
	3
Average
stdev.p
