## Supplementary Data 5 for "High Enzyme Promiscuity in Lignin Degradation Mechanisms in *Rhodopseudomonas palustris* CGA009"

### Sheet: reactions
NAD_producing_reactions	Pathway	Actual_Biomass_growth	delta_Biomass_growth	percentage_reduction									1.57
R_rxn02933_c0_B	Valine, leucine and isoleucine degradation	1.52	0	1
R_rxn05324_c0	Fatty acid biosynthesis	1.52	0	1
R_rxn05442_c0	Fatty acid biosynthesis	1.52	0	1
R_rxn04954_c0	Folate biosynthesis	1.52	0	1
R_rxn05436_c0	Fatty acid biosynthesis	1.52	0	1
R_rxn05435_c0	Fatty acid biosynthesis	1.52	0	1
R_rxn05437_c0	Fatty acid biosynthesis	1.52	0	1
R_rxn05441_c0	Fatty acid biosynthesis	1.52	0	1
R_rxn05440_c0	Fatty acid biosynthesis	1.52	0	1
R_rxn05438_c0	Fatty acid biosynthesis	1.52	0	1
R_rxn05443_c0	Fatty acid biosynthesis	1.52	0	1
R_rxn05434_c0	Fatty acid biosynthesis	1.52	0	1
R_rxn05444_c0	Fatty acid biosynthesis	1.52	0	1
R_rxn05433_c0	Fatty acid biosynthesis	1.52	0	1
R_rxn05439_c0	Fatty acid biosynthesis	1.52	0	1
R_rxn00781_c0_B	Carbon fixation	1.52	0	1
R_rxn05322_c0	Fatty acid biosynthesis	1.52	0	1
R_rxn05326_c0	Fatty acid biosynthesis	1.52	0	1
R_rxn05325_c0	Fatty acid biosynthesis	1.52	0	1
R_rxn05327_c0	Fatty acid biosynthesis	1.52	0	1
R_rxn01101_c0_B	Glycine, serine and threonine metabolism	1.52	0.65	0.572368
R_rxn03622_c0_B	Benzoate degradation	1.52	1.35	0.111842
R_rxn00183_c0_B	Arginine and proline metabolism	1.52	1.52	0
R_rxn03239_c0_B	Fatty acid biosynthesis	1.52	1.52	0
R_rxn06777_c0	Fatty acid biosynthesis	1.52	1.52	0
R_rxn03244_c0_B	Fatty acid biosynthesis	1.52	1.52	0
R_rxn03249_c0_B	Fatty acid biosynthesis	1.52	1.52	0
R_rxn03242_c0_B	Fatty acid biosynthesis	1.52	1.52	0
R_rxn03246_c0_B	Fatty acid biosynthesis	1.52	1.52	0

### Sheet: reaction_to_genes
NAD_producing_reactions	Pathway	Gene-protein-reaction
R_rxn02933_c0_B	Valine, leucine and isoleucine degradation	(rpa3717 or rpa0818)
R_rxn05324_c0	Fatty acid biosynthesis	(rpa1199 or rpa0427 or rpa4568)
R_rxn05442_c0	Fatty acid biosynthesis	N/A
R_rxn04954_c0	Folate biosynthesis	(rpa3701)
R_rxn05436_c0	Fatty acid biosynthesis	N/A
R_rxn05435_c0	Fatty acid biosynthesis	N/A
R_rxn05437_c0	Fatty acid biosynthesis	N/A
R_rxn05441_c0	Fatty acid biosynthesis	N/A
R_rxn05440_c0	Fatty acid biosynthesis	N/A
R_rxn05438_c0	Fatty acid biosynthesis	N/A
R_rxn05443_c0	Fatty acid biosynthesis	N/A
R_rxn05434_c0	Fatty acid biosynthesis	N/A
R_rxn05444_c0	Fatty acid biosynthesis	N/A
R_rxn05433_c0	Fatty acid biosynthesis	N/A
R_rxn05439_c0	Fatty acid biosynthesis	N/A
R_rxn00781_c0_B	Carbon fixation	(rpa0818 or rpa1238 or rpa0650 or rpa1811 or rpa0383 or rpa3447 or rpa0462)
R_rxn05322_c0	Fatty acid biosynthesis	(rpa1199 or rpa0427 or rpa4568)
R_rxn05326_c0	Fatty acid biosynthesis	(rpa1199 or rpa0427 or rpa4568)
R_rxn05325_c0_2	Fatty acid biosynthesis	(rpa1199 or rpa0427 or rpa4568)
R_rxn05327_c0_2	Fatty acid biosynthesis	(rpa1199 or rpa0427 or rpa4568)
R_rxn01101_c0_B	Glycine, serine and threonine metabolism	(rpa4308)
R_rxn03622_c0_B	Benzoate degradation	N/A
R_rxn00183_c0_B	Arginine and proline metabolism	(rpa1580)
R_rxn03239_c0_B	Fatty acid biosynthesis	(rpa3717 or rpa0818)
R_rxn06777_c0	Fatty acid biosynthesis	(rpa3717 or rpa0818)
R_rxn03244_c0_B	Fatty acid biosynthesis	(rpa3717 or rpa0818)
R_rxn03249_c0_B	Fatty acid biosynthesis	(rpa3717 or rpa0818)
R_rxn03242_c0_B	Fatty acid biosynthesis	(rpa3717 or rpa0818)
R_rxn03246_c0_B	Fatty acid biosynthesis	(rpa3717 or rpa0818)

### Sheet: p-coumarate_genes
Genes_involved_in_NAD_production	Actual_Biomass_growth	delta_Biomass_growth	percentage_reduction
rpa0650	1.52	0	1
rpa1580	1.52	0	1											rpa3717	enoyl-CoA hydratase
rpa3717	1.52	0	1											rpa1580	proline dehydrogenase
rpa3701	1.52	0.12	0.921053											rpa0650	cyclohex-1-ene-1-carboxyl-CoA hydratase
rpa4308	1.52	0.65	0.572368											rpa3701	methylenetetrahydrofolate reductase
rpa0383	1.52	1.52	0											rpa4308	phosphoglycerate dehydrogenase
rpa0427	1.52	1.52	0
rpa0462	1.52	1.52	0
rpa0818	1.52	1.52	0
rpa1199	1.52	1.52	0
rpa1238	1.52	1.52	0
rpa1811	1.52	1.52	0
rpa3447	1.52	1.52	0
rpa4568	1.52	1.52	0

### Sheet: succinate_genes
Genes_involved_in_NAD_production	Actual_Biomass_growth	delta_Biomass_growth	percentage_reduction
rpa3717	0.99	0.99	0
rpa1580	0.99	0	1
rpa0650	0.99	0.99	0
rpa3701	0.99	0.06	0.939394
rpa4308	0.99	0.99	0
rpa1199	0.99	0.99	0
rpa0818	0.99	0.99	0
rpa0427	0.99	0.99	0
rpa1238	0.99	0.99	0
rpa4568	0.99	0.99	0
rpa1811	0.99	0.99	0
rpa0383	0.99	0.99	0
rpa3447	0.99	0.99	0
rpa0462	0.99	0.99	0
