## Supplementary Data 6 for "High Enzyme Promiscuity in Lignin Degradation Mechanisms in *Rhodopseudomonas palustris* CGA009"

### Sheet: Sheet1
Ct											dCt										ddCt									Spacer
Strain	16SrRNA	RPA0650	RPA1206	RPA1580	RPA1786	RPA3701	RPA3717	RPA4308	RPA4696		Strain	RPA0650	RPA1206	RPA1580	RPA1786	RPA3701	RPA3717	RPA4308	RPA4696		Strain	RPA0650	RPA1206	RPA1580	RPA1786	RPA3701	RPA3717	RPA4308	RPA4696	100000000		RPA0650	RPA1206	RPA1580	RPA1786	RPA3701	RPA3717	RPA4308	RPA4696
Control Vector	20.619	28.68		28.2436	32.7042	23.0095	26.715	18.4198	22.579		Control Vector	8.06102	#VALUE!	7.62461	12.0853	2.39056	6.09601	-2.19912	1.96007		Control Vector	0.56776	#VALUE!	0.414471	0.266912	0.351136	0.290866	1.0115	0.459424			6.65571e-05	#VALUE!	0.00246809	8.20167e-05	0.50882	0.000344852	0.00889488	0.00089336
	20.8146	29.45	33.52	29.385	33.8995	23.475	27.4797	19.4094	23.9295			8.63544	12.7054	8.57044	13.0849	2.66043	6.66518	-1.40514	3.11497			-0.00665443	#VALUE!	-0.531354	-0.732717	0.0812642	-0.278297	0.217516	-0.69547
	20.5898	28.86	37.59	28.8845	33.0749	23.23	27.4249	18.8099	23.0899			8.27019	17.0002	8.29473	12.4851	2.64019	6.83506	-1.7799	2.50009			0.358587	#VALUE!	-0.255642	-0.132945	0.101503	-0.448187	0.592273	-0.0805933
	18.446	27.9945		27.8997	31.8125	22.4648	26.5348	18.0648	22.0097			9.54847	#VALUE!	9.45366	13.3665	4.0188	8.08871	-0.38124	3.56363			-0.919692	#VALUE!	-1.41457	-1.01432	-1.2771	-1.70183	-0.806385	-1.14414
	21.2612	28.766		27.5132	32.0004	23.2597	25.5107	21.0885	22.22			7.50475		6.25198	10.7391	1.9985	4.24943	-0.172724	0.958722			1.12403	#VALUE!	1.7871	1.61307	0.743199	2.13745	-1.0149	1.46078
RPA0650	20.745	32.6581									RPA0650	11.9132									Geomean	0	#VALUE!	0	0	0	0	0	0
	16.9595	31.2717										14.3122									Stdev.p	0.569388	#VALUE!	1.06904	0.922673	0.681695	1.25123	0.787593	0.910401
	16.795	30.9796										14.1846
	15.5534	30.3974										14.844
	19.0448	31.3546										12.3099
RPA1206	16.6		35.01								RPA1206		18.41								Corresponding Repressed Strain	-3.28439	#VALUE!	-2.62416	-4.08	-1.56045	-7.54029	-0.80494	-2.54069
	16.92		34.14										17.22									-5.68341	#VALUE!	-3.00229	-5.85424	-2.9161	-4.05911	-5.39752
	16.81		33.53										16.72									-5.55581	#VALUE!	-2.74937	-6.2449	3.09701	-4.1538		-3.0439
	16.42		35.31										18.89									-6.21521	#VALUE!	-2.14373		-1.48425	-6.57867	-8.04132	-2.93527
													0									-3.68107		-4.83752	-5.54516	-0.845546	-7.61404	-7.6402	-3.15531
RPA1580	21.635			32.745							RPA1580			11.11							Geomean	-5.18471	#VALUE!	-2.62989	-4.04478	-0.715945	-5.58297	-3.56094	-2.12997
	21.48			32.9681										11.4882							Stdev.p	1.12467	#VALUE!	0.311989	0.942062	2.27392	1.51552	2.98973	0.216209
	21.8198			33.055										11.2352
	22.665			33.2945										10.6296
	18.7147			32.0381										13.3234
RPA1786	20.0445				36.88						RPA1786				16.8355							5.18471	0	2.62989	4.04478	0.715945	5.58297	3.56094	2.12997
	20.9444				39.554										18.6097
	16.8596				35.86										19.0004
	23.3949				6.53899
	18.3894				36.69										18.3006
RPA3701	19.317					23.805					RPA3701					4.48795
	18.8947					24.7383										5.84359
	19.0094					18.8399										-0.169517
	18.445					22.8567										4.41174
	19.5197					23.2927										3.77304
RPA3717	17.229						31.6905				RPA3717						14.4615
	21.2445						32.2249										10.9804
	23.0498						34.1249										11.075
	17.69						31.1899										13.4999
	17.1691						31.7043										14.5353
RPA4308	24.9147							24.2783			RPA4308							-0.636411
	20.7537							24.7098										3.95617
	25.1326							15.4082
	18.725							25.325										6.59997
	18.7899							24.9887										6.19885
RPA4696	20.4438								25.7691		RPA4696								5.32538
	26.1676								12.5835
	20.3799								26.2085										5.82859
	21.2349								26.9548										5.71997
	18.745								24.685										5.94
		27.5298	26.2731	26.6347	26.22	26.8206
		28.3046	25.333	28.5789	28.4147	27.4498
		32.2906	32.2291	30.3145	3.72093	31.1346
		24.0562	23.1049	24.4999	22.8401	23.5605
		26.0316	26.549	20.7072	25.8297	26.3999
		7.96819	19.8841	4.04489	20.2749	19.825
